# Systemic 4-1BB stimulation augments extrafollicular memory B cell formation and recall responses during *Plasmodium* infection

**DOI:** 10.1101/2023.09.12.557411

**Authors:** Carolina Caloba, Alexandria J. Sturtz, Taylor A. Lyons, Lijo John, Akshaya Ramachandran, Allen M. Minns, Anthony M. Cannon, Justin P. Whalley, Tania H. Watts, Mark H. Kaplan, Scott E. Lindner, Rahul Vijay

## Abstract

T-dependent germinal center (GC) output, comprising plasma cells (PC) and memory B cells (MBC), is crucial for the clearance of *Plasmodium* infection and protection against reinfection. In this study, we examined the effect of an agonistic antibody targeting 4-1BB (CD137), a member of the Tumor Necrosis Factor Receptor Superfamily (TNFRSF), during experimental malaria. Here we show that exogenous 4-1BB stimulation, despite delaying the effector GC response, surprisingly enhanced humoral memory recall and protection from reinfection. Single cell RNA and ATAC sequencing of MBCs from mice that received 4-1BB stimulation revealed distinct populations with transcriptional and epigenetic signatures indicative of superior recall and proliferative potential. Importantly, our results indicate that the effects of 4-1BB stimulation are dependent on IL-9R signaling in B cells but independent of parasite load during primary infection. Our study proposes an immunomodulatory approach to enhance the quality of the MBC pool, providing superior protection during infection and vaccination, particularly in the context of malaria.
