## Supplementary material for "Systemic 4-1BB stimulation augments extrafollicular memory B cell formation and recall responses during *Plasmodium* infection": Supp Table 1

### Sheet: Sheet1
Gene signatures	MBCs derived from a GC response	MBCs derived from an EF response	Atypical B cells
	Nt5e	Ighm	S1pr5
	Plxnb2	Foxp1	Itgax
	Basp1	Ly6d	Itgam
	Ighg1	S1pr3	Itgb2
	Hopx	Plac8	Fgr
	Scimp	Pik3r4	Itgb7
	Tox	Tnfrsf13b
	Fcer2a	Gpr183
		Tlr7
		Tlr9
